# Schlafen family member 5 (SLFN5) regulates LAT1-mediated mTOR activation in castration-resistant prostate cancer

**DOI:** 10.1101/2020.09.17.301283

**Authors:** Rafael S. Martinez, Mark J. Salji, Linda Rushworth, Chara Ntala, Giovanny Rodriguez Blanco, Ann Hedley, William Clark, Paul Peixoto, Eric Hervouet, Elodie Renaude, Sonia H.Y. Kung, Laura C.A. Galbraith, Colin Nixon, Sergio Lilla, Gillian M. MacKay, Ladan Fazli, David Sumpton, Martin E. Gleave, Sara Zanivan, Arnaud Blomme, Hing Y. Leung

**Affiliations:** CRUK Beatson Institute, Garscube Estate, Switchback Road, Glasgow, G61 1BD, UK; Institute of Cancer Sciences, University of Glasgow, Garscube Estate, Switchback Road, Glasgow, G61 1QH, UK; Univ. Bourgogne Franche-Comté, INSERM, EFS BFC, UMR1098, Interactions Hôte-Greffon-Tumeur/Ingénierie Cellulaire et Génique, F-25000 Besançon, France; EPIGENExp, (EPIgenetics and GENe EXPression Technical Platform), Besançon France; Department of Urologic Sciences, Faculty of Medicine, University of British Columbia, Vancouver, BC V5Z 1M9, Canada; Vancouver Prostate Centre, Vancouver, BC V6H 3Z6, Canada

**Keywords:** castration-resistant prostate cancer, proteomics, cancer metabolism, LAT1, mTOR signalling

## Abstract

Androgen-deprivation therapy (ADT) is the standard of care for the treatment of non-resectable prostate cancer (PCa). Despite high treatment efficiency, most patients ultimately develop lethal castration-resistant prostate cancer (CRPC). In this study, we perform a comparative proteomic analysis of three *in vivo,* androgen receptor (AR)–driven, orthograft models of CRPC. Differential proteomic analysis reveals that distinct molecular mechanisms, including amino acid (AA) and fatty acid (FA) metabolism, are involved in the response to ADT between the different models. Despite this heterogeneity, we identify SLFN5 as an AR-regulated biomarker in CRPC. SLFN5 expression is high in CRPC tumours and correlates with poor patient outcome. *In vivo, SLFN5* depletion strongly impairs tumour growth in castrated condition. Mechanistically, SLFN5 interacts with ATF4 and regulates the expression of LAT1, an essential AA transporter. Consequently, *SLFN5* depletion in CRPC cells decreases intracellular levels of essential AA and impairs mTORC1 signalling in a LAT1-dependent manner.
