## Supplementary data 3_Pathway enrichment RNAseq for "Schlafen family member 5 (SLFN5) regulates LAT1-mediated mTOR activation in castration-resistant prostate cancer"

### Sheet: Up-regulated pathways
#term ID	term description	observed gene count	background gene count	false discovery rate	matching proteins in your network (IDs)	matching proteins in your network (labels)
GO:0022610	biological adhesion	32	849	0.0112	ENSP00000249071,ENSP00000264377,ENSP00000265132,ENSP00000265381,ENSP00000266546,ENSP00000269141,ENSP00000272928,ENSP00000276297,ENSP00000278919,ENSP00000295228,ENSP00000344786,ENSP00000351059,ENSP00000353408,ENSP00000356143,ENSP00000357943,ENSP00000360269,ENSP00000378368,ENSP00000379204,ENSP00000379678,ENSP00000379823,ENSP00000379839,ENSP00000381097,ENSP00000381949,ENSP00000384193,ENSP00000385899…	ACKR3,ADAM23,AMBP,ANXA9,APBA1,BMP7,BOC,CADM2,CD36,CDH2,CLSTN2,CLSTN3,COL13A1,COL4A3,CX3CR1,DCHS2,DLC1,EPHB1,FEZ1,FLOT2,GCNT1,GNE,INHBB,ITGA7,LRRN2,MSN,NFASC,NRXN3,PGM5,RAC2,SDK1,TACSTD2
GO:0007155	cell adhesion	31	843	0.0131	ENSP00000249071,ENSP00000264377,ENSP00000265132,ENSP00000265381,ENSP00000266546,ENSP00000269141,ENSP00000272928,ENSP00000276297,ENSP00000278919,ENSP00000344786,ENSP00000351059,ENSP00000353408,ENSP00000356143,ENSP00000357943,ENSP00000360269,ENSP00000378368,ENSP00000379204,ENSP00000379678,ENSP00000379823,ENSP00000379839,ENSP00000381097,ENSP00000381949,ENSP00000384193,ENSP00000385899,ENSP00000399421…	ACKR3,ADAM23,AMBP,ANXA9,APBA1,BMP7,BOC,CADM2,CD36,CDH2,CLSTN2,CLSTN3,COL13A1,COL4A3,CX3CR1,DCHS2,DLC1,EPHB1,FEZ1,FLOT2,GCNT1,GNE,ITGA7,LRRN2,MSN,NFASC,NRXN3,PGM5,RAC2,SDK1,TACSTD2
GO:0032879	regulation of localization	65	2524	0.0131	ENSP00000020926,ENSP00000222390,ENSP00000226279,ENSP00000230658,ENSP00000245907,ENSP00000246914,ENSP00000249071,ENSP00000255224,ENSP00000261917,ENSP00000263277,ENSP00000265572,ENSP00000266546,ENSP00000269141,ENSP00000272928,ENSP00000276297,ENSP00000278919,ENSP00000282561,ENSP00000283228,ENSP00000283243,ENSP00000290167,ENSP00000294484,ENSP00000295101,ENSP00000295228,ENSP00000301972,ENSP00000306490…	ACKR3,ADRA2C,ANO1,APBB1,BEX4,BMP2,BMP7,C3,CACNA1G,CAV1,CD36,CD38,CDH2,CHRM1,CHRNA7,CLSTN3,CLU,CX3CR1,DLC1,DPYSL3,EHD2,F2R,FEZ1,FOXO4,FXYD6,GABRE,GJA1,GPER1,GPR97,HCN4,HGF,HLA-DRB1,IL1R1,IL4R,ILDR1,INHBB,ISL1,KCNG1,KCNH6,KCNJ3,KCNU1,LRAT,MSN,MYRIP,NECAB2,NKX3-1,OPRK1,PADI2,PLA2R1,PTCHD2,PTPRR,RAC2,SH3GL3,SYT13,SYT4,SYTL5,TACSTD2,TLR5,TMEM27,TRIM15,TRIM29,TRPV6,TTLL6,WNK4,WNT4
GO:0046887	positive regulation of hormone secretion	11	130	0.0131	ENSP00000226279,ENSP00000230658,ENSP00000282561,ENSP00000295228,ENSP00000301972,ENSP00000345667,ENSP00000347454,ENSP00000353099,ENSP00000369699,ENSP00000370253,ENSP00000380281	ANO1,CD38,GJA1,GPER1,HLA-DRB1,ILDR1,INHBB,ISL1,MYRIP,NKX3-1,TMEM27
GO:0032024	positive regulation of insulin secretion	8	70	0.0159	ENSP00000226279,ENSP00000230658,ENSP00000282561,ENSP00000301972,ENSP00000347454,ENSP00000353099,ENSP00000369699,ENSP00000380281	ANO1,CD38,GJA1,GPER1,HLA-DRB1,ISL1,MYRIP,TMEM27
GO:0090277	positive regulation of peptide hormone secretion	9	95	0.0161	ENSP00000226279,ENSP00000230658,ENSP00000282561,ENSP00000301972,ENSP00000345667,ENSP00000347454,ENSP00000353099,ENSP00000369699,ENSP00000380281	ANO1,CD38,GJA1,GPER1,HLA-DRB1,ILDR1,ISL1,MYRIP,TMEM27
GO:0002455	humoral immune response mediated by circulating immunoglobulin	6	39	0.0255	ENSP00000245907,ENSP00000315130,ENSP00000344219,ENSP00000353099,ENSP00000356024,ENSP00000364080	C3,CLU,CR2,HLA-DQB1,HLA-DRB1,SUSD4
GO:0023052	signaling	108	5108	0.0255	ENSP00000020926,ENSP00000216487,ENSP00000222390,ENSP00000226279,ENSP00000227451,ENSP00000243052,ENSP00000244565,ENSP00000245907,ENSP00000246914,ENSP00000249071,ENSP00000254079,ENSP00000255224,ENSP00000257555,ENSP00000257905,ENSP00000261917,ENSP00000265381,ENSP00000265441,ENSP00000265572,ENSP00000265634,ENSP00000266546,ENSP00000267377,ENSP00000267460,ENSP00000269593,ENSP00000272928,ENSP00000274545…	ACKR3,ADCY8,ADRA2C,AMER2,AMPH,ANO1,ANXA9,APBA1,APBB1,APCDD1,ARHGAP22,ARHGAP24,BAIAP2L2,BGN,BMP2,BMP7,BOC,C3,CACNA1G,CAV1,CD36,CD38,CD83,CHRM1,CHRNA7,CLSTN3,CLU,COL4A3,CR2,CREB3L1,CX3CR1,DIRAS2,DLC1,DTX4,ELMO1,EPHB1,F2R,FHL2,FJX1,FOXO4,FRAT1,FRAT2,GABBR1,GABRA6,GABRD,GABRE,GABRG2,GJA1,GPER1,GPR97,GRIK4,HCN4,HGF,HHAT,HLA-DQB1,HLA-DRB1,HLA-DRB5,HMP19,HNF1A,IGFBP4,IL1R1,IL4R,INHBB,ITGA7,KCNH6,KCNJ3,L…
GO:0051046	regulation of secretion	26	728	0.0255	ENSP00000020926,ENSP00000226279,ENSP00000230658,ENSP00000246914,ENSP00000249071,ENSP00000255224,ENSP00000265572,ENSP00000282561,ENSP00000283243,ENSP00000295228,ENSP00000301972,ENSP00000321326,ENSP00000345667,ENSP00000347454,ENSP00000352011,ENSP00000352358,ENSP00000353099,ENSP00000369699,ENSP00000370253,ENSP00000379111,ENSP00000380281,ENSP00000386069,ENSP00000395220,ENSP00000407546,ENSP00000440643…	ADRA2C,ANO1,APBB1,CACNA1G,CD38,CHRNA7,F2R,GJA1,GPER1,HLA-DRB1,IL4R,ILDR1,INHBB,ISL1,MYRIP,NKX3-1,OPRK1,PLA2R1,RAC2,SYT13,SYT4,SYTL5,TLR5,TMEM27,TRPV6,WNK4
GO:0051047	positive regulation of secretion	18	393	0.0255	ENSP00000226279,ENSP00000230658,ENSP00000255224,ENSP00000265572,ENSP00000282561,ENSP00000283243,ENSP00000295228,ENSP00000301972,ENSP00000321326,ENSP00000345667,ENSP00000347454,ENSP00000352011,ENSP00000353099,ENSP00000369699,ENSP00000370253,ENSP00000379111,ENSP00000380281,ENSP00000477213	ANO1,APBB1,CACNA1G,CD38,F2R,GJA1,GPER1,HLA-DRB1,IL4R,ILDR1,INHBB,ISL1,MYRIP,NKX3-1,OPRK1,PLA2R1,SYT4,TMEM27
GO:0051049	regulation of transport	47	1732	0.0255	ENSP00000020926,ENSP00000226279,ENSP00000230658,ENSP00000245907,ENSP00000246914,ENSP00000249071,ENSP00000255224,ENSP00000261917,ENSP00000263277,ENSP00000265572,ENSP00000269141,ENSP00000278919,ENSP00000282561,ENSP00000283243,ENSP00000294484,ENSP00000295101,ENSP00000295228,ENSP00000301972,ENSP00000306490,ENSP00000307449,ENSP00000315130,ENSP00000320092,ENSP00000321326,ENSP00000337224,ENSP00000339191…	ADRA2C,ANO1,APBB1,C3,CACNA1G,CAV1,CD36,CD38,CDH2,CHRM1,CHRNA7,CLU,EHD2,F2R,FEZ1,FXYD6,GABRE,GJA1,GPER1,HCN4,HLA-DRB1,IL4R,ILDR1,INHBB,ISL1,KCNG1,KCNH6,KCNJ3,KCNU1,LRAT,MSN,MYRIP,NECAB2,NKX3-1,OPRK1,PLA2R1,PTCHD2,RAC2,SH3GL3,SYT13,SYT4,SYTL5,TLR5,TMEM27,TRIM15,TRPV6,WNK4
GO:1903532	positive regulation of secretion by cell	17	364	0.0255	ENSP00000226279,ENSP00000230658,ENSP00000255224,ENSP00000265572,ENSP00000282561,ENSP00000295228,ENSP00000301972,ENSP00000321326,ENSP00000345667,ENSP00000347454,ENSP00000352011,ENSP00000353099,ENSP00000369699,ENSP00000370253,ENSP00000379111,ENSP00000380281,ENSP00000477213	ANO1,APBB1,CACNA1G,CD38,F2R,GJA1,GPER1,HLA-DRB1,IL4R,ILDR1,INHBB,ISL1,MYRIP,NKX3-1,OPRK1,SYT4,TMEM27
GO:0007154	cell communication	108	5219	0.0345	ENSP00000020926,ENSP00000216487,ENSP00000222390,ENSP00000226279,ENSP00000227451,ENSP00000243052,ENSP00000244565,ENSP00000245907,ENSP00000246914,ENSP00000249071,ENSP00000254079,ENSP00000255224,ENSP00000257555,ENSP00000257905,ENSP00000261917,ENSP00000265381,ENSP00000265441,ENSP00000265572,ENSP00000265634,ENSP00000266546,ENSP00000267377,ENSP00000267460,ENSP00000269593,ENSP00000272928,ENSP00000274545…	ACKR3,ADCY8,ADRA2C,AMER2,AMPH,ANO1,ANXA9,APBA1,APBB1,APCDD1,ARHGAP22,ARHGAP24,BAIAP2L2,BGN,BMP2,BMP7,BOC,C3,CACNA1G,CAV1,CD36,CD38,CD83,CHRM1,CHRNA7,CLSTN3,CLU,COL4A3,CR2,CREB3L1,CX3CR1,DIRAS2,DLC1,DTX4,ELMO1,EPHB1,F2R,FHL2,FJX1,FOXO4,FRAT1,FRAT2,GABBR1,GABRA6,GABRD,GABRE,GABRG2,GJA1,GPER1,GPR97,GRIK4,HCN4,HGF,HHAT,HLA-DQB1,HLA-DRB1,HLA-DRB5,HMP19,HNF1A,IGFBP4,IL1R1,IL4R,INHBB,ITGA7,KCNJ3,KIAA132…
GO:1903530	regulation of secretion by cell	24	672	0.0345	ENSP00000020926,ENSP00000226279,ENSP00000230658,ENSP00000249071,ENSP00000255224,ENSP00000265572,ENSP00000282561,ENSP00000295228,ENSP00000301972,ENSP00000321326,ENSP00000345667,ENSP00000347454,ENSP00000352011,ENSP00000352358,ENSP00000353099,ENSP00000369699,ENSP00000370253,ENSP00000379111,ENSP00000380281,ENSP00000386069,ENSP00000395220,ENSP00000407546,ENSP00000440643,ENSP00000477213	ADRA2C,ANO1,APBB1,CACNA1G,CD38,CHRNA7,F2R,GJA1,GPER1,HLA-DRB1,IL4R,ILDR1,INHBB,ISL1,MYRIP,NKX3-1,OPRK1,RAC2,SYT13,SYT4,SYTL5,TLR5,TMEM27,TRPV6
GO:0010647	positive regulation of cell communication	44	1631	0.0364	ENSP00000222390,ENSP00000226279,ENSP00000227266,ENSP00000230658,ENSP00000239461,ENSP00000244565,ENSP00000245907,ENSP00000265441,ENSP00000265572,ENSP00000266546,ENSP00000267460,ENSP00000269141,ENSP00000269593,ENSP00000272928,ENSP00000282561,ENSP00000283243,ENSP00000290167,ENSP00000295228,ENSP00000301972,ENSP00000307449,ENSP00000309186,ENSP00000315130,ENSP00000321326,ENSP00000339191,ENSP00000345667…	ACKR3,ADRA2C,ANO1,BMP2,BMP7,C3,CAV1,CD36,CD38,CDH2,CHRNA7,CLSTN2,CLSTN3,CLU,CTSC,F2R,FRAT1,GJA1,GPER1,HGF,HLA-DRB1,IGFBP4,IL1R1,ILDR1,INHBB,ISL1,MEIS3,MYRIP,NECAB2,NKX3-1,OPRK1,PELI2,PLA2R1,PRRX1,SCUBE1,SH3RF3,SHD,TLR5,TMEM27,TNFRSF19,TRIM15,UNC5CL,WNT2,WNT4
GO:0010817	regulation of hormone levels	20	511	0.0364	ENSP00000226279,ENSP00000230658,ENSP00000257555,ENSP00000265572,ENSP00000282561,ENSP00000290167,ENSP00000295228,ENSP00000297785,ENSP00000301972,ENSP00000337224,ENSP00000345667,ENSP00000347454,ENSP00000353099,ENSP00000368104,ENSP00000369699,ENSP00000370253,ENSP00000374069,ENSP00000380281,ENSP00000386069,ENSP00000465734	ADRA2C,ALDH1A1,ANO1,BMP2,CD38,GJA1,GPER1,HLA-DRB1,HNF1A,ILDR1,INHBB,ISL1,LRAT,MYRIP,NKX3-1,OPRK1,PTPRN2,SLC16A2,TMEM27,WNT4
GO:0023056	positive regulation of signaling	44	1638	0.0364	ENSP00000222390,ENSP00000226279,ENSP00000227266,ENSP00000230658,ENSP00000239461,ENSP00000244565,ENSP00000245907,ENSP00000265441,ENSP00000265572,ENSP00000266546,ENSP00000267460,ENSP00000269141,ENSP00000269593,ENSP00000272928,ENSP00000282561,ENSP00000283243,ENSP00000290167,ENSP00000295228,ENSP00000301972,ENSP00000307449,ENSP00000309186,ENSP00000315130,ENSP00000321326,ENSP00000339191,ENSP00000345667…	ACKR3,ADRA2C,ANO1,BMP2,BMP7,C3,CAV1,CD36,CD38,CDH2,CHRNA7,CLSTN2,CLSTN3,CLU,CTSC,F2R,FRAT1,GJA1,GPER1,HGF,HLA-DRB1,IGFBP4,IL1R1,ILDR1,INHBB,ISL1,MEIS3,MYRIP,NECAB2,NKX3-1,OPRK1,PELI2,PLA2R1,PRRX1,SCUBE1,SH3RF3,SHD,TLR5,TMEM27,TNFRSF19,TRIM15,UNC5CL,WNT2,WNT4
GO:0016064	immunoglobulin mediated immune response	7	72	0.0374	ENSP00000245907,ENSP00000315130,ENSP00000344219,ENSP00000353099,ENSP00000356024,ENSP00000364080,ENSP00000379111	C3,CLU,CR2,HLA-DQB1,HLA-DRB1,IL4R,SUSD4
GO:0002449	lymphocyte mediated immunity	9	127	0.039	ENSP00000227266,ENSP00000229708,ENSP00000245907,ENSP00000315130,ENSP00000344219,ENSP00000353099,ENSP00000356024,ENSP00000364080,ENSP00000379111	C3,CLU,CR2,CTSC,HLA-DQB1,HLA-DRB1,IL4R,SUSD4,ULBP1
GO:0001505	regulation of neurotransmitter levels	14	295	0.0421	ENSP00000020926,ENSP00000243052,ENSP00000255224,ENSP00000265381,ENSP00000315130,ENSP00000339191,ENSP00000358417,ENSP00000361471,ENSP00000374069,ENSP00000376848,ENSP00000380281,ENSP00000395220,ENSP00000399421,ENSP00000403644	APBA1,ASS1,CAV1,CD36,CLU,DDC,GPER1,PDE1B,PHGDH,PRIMA1,PTPRN2,SYT13,SYT4,SYTL5
GO:0045907	positive regulation of vasoconstriction	5	33	0.0421	ENSP00000226279,ENSP00000282561,ENSP00000321326,ENSP00000339191,ENSP00000386069	ADRA2C,CAV1,CD38,F2R,GJA1
GO:0046883	regulation of hormone secretion	13	261	0.0421	ENSP00000226279,ENSP00000230658,ENSP00000265572,ENSP00000282561,ENSP00000295228,ENSP00000301972,ENSP00000345667,ENSP00000347454,ENSP00000353099,ENSP00000369699,ENSP00000370253,ENSP00000380281,ENSP00000386069	ADRA2C,ANO1,CD38,GJA1,GPER1,HLA-DRB1,ILDR1,INHBB,ISL1,MYRIP,NKX3-1,OPRK1,TMEM27
GO:0051050	positive regulation of transport	28	892	0.0428	ENSP00000226279,ENSP00000230658,ENSP00000245907,ENSP00000255224,ENSP00000263277,ENSP00000265572,ENSP00000269141,ENSP00000278919,ENSP00000282561,ENSP00000283243,ENSP00000295228,ENSP00000301972,ENSP00000306490,ENSP00000315130,ENSP00000321326,ENSP00000337224,ENSP00000339191,ENSP00000345667,ENSP00000347454,ENSP00000352011,ENSP00000353099,ENSP00000353408,ENSP00000369699,ENSP00000370253,ENSP00000379111…	ANO1,APBB1,C3,CACNA1G,CAV1,CD36,CD38,CDH2,CHRM1,CLU,EHD2,F2R,FEZ1,GJA1,GPER1,HLA-DRB1,IL4R,ILDR1,INHBB,ISL1,LRAT,MSN,MYRIP,NKX3-1,OPRK1,PLA2R1,SYT4,TMEM27
GO:0048584	positive regulation of response to stimulus	51	2054	0.0447	ENSP00000222390,ENSP00000226279,ENSP00000227266,ENSP00000230658,ENSP00000239461,ENSP00000244565,ENSP00000245907,ENSP00000249071,ENSP00000265441,ENSP00000265572,ENSP00000267460,ENSP00000269141,ENSP00000269593,ENSP00000272928,ENSP00000282561,ENSP00000283243,ENSP00000290167,ENSP00000295228,ENSP00000307449,ENSP00000309186,ENSP00000312185,ENSP00000315130,ENSP00000321326,ENSP00000339191,ENSP00000344219…	ACKR3,ADRA2C,ANO1,APBB1,BMP2,BMP7,C3,CAV1,CD36,CD38,CDH2,CHRNA7,CLU,COLEC11,CR2,CTSC,ELMO1,F2R,FRAT1,GJA1,GPER1,HGF,HLA-DMB,HLA-DQB1,HLA-DRB1,HLA-DRB5,IGFBP4,IL1R1,IL4R,INHBB,ISL1,MEIS3,NECAB2,NKX3-1,OPRK1,OPTN,PELI2,PLA2R1,PRRX1,RAC2,SCUBE1,SH3RF3,SHD,SUSD4,TLR5,TMEM27,TNFRSF19,TRIM15,UNC5CL,WNT2,WNT4

### Sheet: Down-regulated pathways
#term ID	term description	observed gene count	background gene count	false discovery rate	matching proteins in your network (IDs)	matching proteins in your network (labels)
GO:0007399	nervous system development	30	2206	4.93e-05	ENSP00000249396,ENSP00000253812,ENSP00000261622,ENSP00000261835,ENSP00000262450,ENSP00000264538,ENSP00000265131,ENSP00000282020,ENSP00000288135,ENSP00000296755,ENSP00000299162,ENSP00000308208,ENSP00000320180,ENSP00000328472,ENSP00000332879,ENSP00000345774,ENSP00000358001,ENSP00000359866,ENSP00000362734,ENSP00000363068,ENSP00000363513,ENSP00000366288,ENSP00000369014,ENSP00000371958,ENSP00000381768…	ALDH3A2,BMP5,BMPR1B,CD9,CDH23,CHD5,CRABP2,CRB2,CSGALNACT1,CYP46A1,FLRT2,FOXN4,GHRHR,GRID2,IFT57,KIT,MAP1B,MDGA1,MMP14,NCMAP,NDNF,PCDH15,PCDHGA3,PIK3R1,S1PR5,SIRT2,SLC7A5,SLITRK1,TACC2,TNC
GO:0032501	multicellular organismal process	55	6507	4.93e-05	ENSP00000052754,ENSP00000215885,ENSP00000219599,ENSP00000221399,ENSP00000231061,ENSP00000233156,ENSP00000249396,ENSP00000253812,ENSP00000261024,ENSP00000261622,ENSP00000261835,ENSP00000262450,ENSP00000264538,ENSP00000265131,ENSP00000266718,ENSP00000282020,ENSP00000286628,ENSP00000288135,ENSP00000296755,ENSP00000297625,ENSP00000299162,ENSP00000308208,ENSP00000309757,ENSP00000320180,ENSP00000328472…	ACACB,AGTR1,ALDH3A2,BMP5,BMPR1B,CALCRL,CD9,CDH23,CHD5,CRABP2,CRB2,CRYM,CSGALNACT1,CYP1B1,CYP46A1,DCN,DOCK8,EBF3,ENPP1,FAM161A,FAT3,FLRT2,FOXN4,GHRHR,GRID2,IFT57,KCNMA1,KIAA1161,KIT,LPL,LUM,MAP1B,MDGA1,MMP14,MUC4,NCALD,NCMAP,NDNF,NKX1-2,PCDH15,PCDHGA3,PCGF2,PIK3R1,PLA2G3,S1PR5,SIRT2,SLC40A1,SLC7A5,SLITRK1,SPARC,STRBP,TACC2,TFPI,TNC,TULP2
GO:0007275	multicellular organism development	44	4726	0.00018	ENSP00000052754,ENSP00000231061,ENSP00000249396,ENSP00000253812,ENSP00000261024,ENSP00000261622,ENSP00000261835,ENSP00000262450,ENSP00000264538,ENSP00000265131,ENSP00000266718,ENSP00000282020,ENSP00000288135,ENSP00000296755,ENSP00000297625,ENSP00000299162,ENSP00000308208,ENSP00000320180,ENSP00000328472,ENSP00000332879,ENSP00000345774,ENSP00000354238,ENSP00000357637,ENSP00000358001,ENSP00000359866…	AGTR1,ALDH3A2,BMP5,BMPR1B,CALCRL,CD9,CDH23,CHD5,CRABP2,CRB2,CSGALNACT1,CYP1B1,CYP46A1,DCN,EBF3,ENPP1,FAT3,FLRT2,FOXN4,GHRHR,GRID2,IFT57,KIAA1161,KIT,LUM,MAP1B,MDGA1,MMP14,NCMAP,NDNF,NKX1-2,PCDH15,PCDHGA3,PCGF2,PIK3R1,S1PR5,SIRT2,SLC40A1,SLC7A5,SLITRK1,SPARC,STRBP,TACC2,TNC
GO:0048856	anatomical structure development	46	5085	0.00018	ENSP00000052754,ENSP00000215885,ENSP00000231061,ENSP00000249396,ENSP00000253812,ENSP00000261024,ENSP00000261622,ENSP00000261835,ENSP00000262450,ENSP00000264538,ENSP00000265131,ENSP00000266718,ENSP00000282020,ENSP00000288135,ENSP00000296755,ENSP00000297625,ENSP00000299162,ENSP00000308208,ENSP00000320180,ENSP00000328472,ENSP00000332879,ENSP00000345774,ENSP00000354238,ENSP00000357637,ENSP00000358001…	AGTR1,ALDH3A2,BMP5,BMPR1B,CALCRL,CD9,CDH23,CHD5,CRABP2,CRB2,CSGALNACT1,CYP1B1,CYP46A1,DCN,EBF3,ENPP1,FAT3,FLRT2,FOXN4,GHRHR,GRID2,IFT57,KIAA1161,KIT,LUM,MAP1B,MDGA1,MMP14,NCMAP,NDNF,NKX1-2,PCDH15,PCDHGA3,PCGF2,PIK3R1,PLA2G3,RCAN3,S1PR5,SIRT2,SLC40A1,SLC7A5,SLITRK1,SPARC,STRBP,TACC2,TNC
GO:0032502	developmental process	47	5401	0.00023	ENSP00000052754,ENSP00000215885,ENSP00000231061,ENSP00000249396,ENSP00000253812,ENSP00000261024,ENSP00000261622,ENSP00000261835,ENSP00000262450,ENSP00000264538,ENSP00000265131,ENSP00000266718,ENSP00000282020,ENSP00000288135,ENSP00000296755,ENSP00000297625,ENSP00000299162,ENSP00000299977,ENSP00000308208,ENSP00000320180,ENSP00000328472,ENSP00000332879,ENSP00000345774,ENSP00000354238,ENSP00000357637…	AGTR1,ALDH3A2,BMP5,BMPR1B,CALCRL,CD9,CDH23,CHD5,CRABP2,CRB2,CSGALNACT1,CYP1B1,CYP46A1,DCN,EBF3,ENPP1,FAT3,FLRT2,FOXN4,GHRHR,GRID2,IFT57,KIAA1161,KIT,LUM,MAP1B,MDGA1,MMP14,NCMAP,NDNF,NKX1-2,PCDH15,PCDHGA3,PCGF2,PIK3R1,PLA2G3,RCAN3,S1PR5,SIRT2,SLC40A1,SLC7A5,SLFN5,SLITRK1,SPARC,STRBP,TACC2,TNC
GO:0043062	extracellular structure organization	11	339	0.00023	ENSP00000052754,ENSP00000231061,ENSP00000265131,ENSP00000266718,ENSP00000308208,ENSP00000309757,ENSP00000332879,ENSP00000369014,ENSP00000411816,ENSP00000419422,ENSP00000478561	AGTR1,CSGALNACT1,CYP1B1,DCN,FLRT2,LPL,LUM,MMP14,NDNF,SPARC,TNC
GO:0048731	system development	40	4144	0.00023	ENSP00000052754,ENSP00000231061,ENSP00000249396,ENSP00000253812,ENSP00000261024,ENSP00000261622,ENSP00000261835,ENSP00000262450,ENSP00000264538,ENSP00000265131,ENSP00000266718,ENSP00000282020,ENSP00000288135,ENSP00000296755,ENSP00000297625,ENSP00000299162,ENSP00000308208,ENSP00000320180,ENSP00000328472,ENSP00000332879,ENSP00000345774,ENSP00000354238,ENSP00000358001,ENSP00000359866,ENSP00000362734…	AGTR1,ALDH3A2,BMP5,BMPR1B,CALCRL,CD9,CDH23,CHD5,CRABP2,CRB2,CSGALNACT1,CYP1B1,CYP46A1,DCN,ENPP1,FLRT2,FOXN4,GHRHR,GRID2,IFT57,KIAA1161,KIT,LUM,MAP1B,MDGA1,MMP14,NCMAP,NDNF,PCDH15,PCDHGA3,PCGF2,PIK3R1,S1PR5,SIRT2,SLC40A1,SLC7A5,SLITRK1,SPARC,TACC2,TNC
GO:0043436	oxoacid metabolic process	16	943	0.0014	ENSP00000052754,ENSP00000215885,ENSP00000219599,ENSP00000261622,ENSP00000261835,ENSP00000266718,ENSP00000309757,ENSP00000316476,ENSP00000341044,ENSP00000345774,ENSP00000354238,ENSP00000365437,ENSP00000369014,ENSP00000411816,ENSP00000478561,ENSP00000482841	ACACB,ALDH3A2,CRABP2,CRYM,CSGALNACT1,CYP1B1,CYP46A1,DCN,DEGS1,ENPP1,GAD2,LPL,LUM,NDNF,PLA2G3,SLC7A5
GO:0051094	positive regulation of developmental process	19	1286	0.0014	ENSP00000052754,ENSP00000249396,ENSP00000282020,ENSP00000288135,ENSP00000296755,ENSP00000308208,ENSP00000309757,ENSP00000320180,ENSP00000332879,ENSP00000341044,ENSP00000359866,ENSP00000362734,ENSP00000363513,ENSP00000366288,ENSP00000369014,ENSP00000401907,ENSP00000419422,ENSP00000478561,ENSP00000482841	ACACB,AGTR1,BMP5,BMPR1B,CRABP2,CRB2,CYP1B1,DCN,FLRT2,GHRHR,GRID2,KIT,LPL,MAP1B,MMP14,NCMAP,NDNF,SIRT2,SLITRK1
GO:0051240	positive regulation of multicellular organismal process	21	1551	0.0014	ENSP00000231061,ENSP00000249396,ENSP00000266718,ENSP00000282020,ENSP00000288135,ENSP00000296755,ENSP00000308208,ENSP00000309757,ENSP00000320180,ENSP00000332879,ENSP00000341044,ENSP00000359866,ENSP00000362734,ENSP00000363513,ENSP00000366288,ENSP00000369014,ENSP00000401907,ENSP00000419422,ENSP00000428056,ENSP00000478561,ENSP00000482841	ACACB,AGTR1,BMP5,BMPR1B,CRABP2,CRB2,CYP1B1,FLRT2,GHRHR,GRID2,KIT,LPL,LUM,MAP1B,MMP14,NCMAP,NDNF,PIK3R1,SIRT2,SLITRK1,SPARC
GO:0009653	anatomical structure morphogenesis	24	1992	0.0015	ENSP00000052754,ENSP00000215885,ENSP00000261024,ENSP00000264538,ENSP00000265131,ENSP00000282020,ENSP00000296755,ENSP00000299162,ENSP00000308208,ENSP00000332879,ENSP00000359866,ENSP00000362734,ENSP00000363513,ENSP00000363516,ENSP00000366288,ENSP00000369014,ENSP00000371958,ENSP00000386972,ENSP00000401907,ENSP00000411816,ENSP00000428056,ENSP00000478561,ENSP00000482063,ENSP00000482841	BMP5,BMPR1B,CALCRL,CD9,CRABP2,CRB2,CSGALNACT1,CYP1B1,DCN,FLRT2,FOXN4,GRID2,IFT57,MAP1B,MMP14,NCMAP,NDNF,PCGF2,PIK3R1,PLA2G3,RCAN3,SLC40A1,SLITRK1,TNC
GO:0030198	extracellular matrix organization	9	296	0.0018	ENSP00000052754,ENSP00000231061,ENSP00000265131,ENSP00000266718,ENSP00000308208,ENSP00000332879,ENSP00000369014,ENSP00000411816,ENSP00000478561	CSGALNACT1,CYP1B1,DCN,FLRT2,LUM,MMP14,NDNF,SPARC,TNC
GO:0051239	regulation of multicellular organismal process	29	2788	0.0018	ENSP00000005178,ENSP00000052754,ENSP00000231061,ENSP00000233156,ENSP00000249396,ENSP00000266718,ENSP00000282020,ENSP00000288135,ENSP00000296755,ENSP00000299162,ENSP00000308208,ENSP00000309757,ENSP00000320180,ENSP00000328472,ENSP00000332879,ENSP00000341044,ENSP00000354238,ENSP00000359866,ENSP00000362734,ENSP00000363513,ENSP00000366288,ENSP00000369014,ENSP00000371958,ENSP00000386972,ENSP00000401907…	ACACB,AGTR1,BMP5,BMPR1B,CALCRL,CD9,CRABP2,CRB2,CYP1B1,DCN,ENPP1,FLRT2,FOXN4,GHRHR,GRID2,KIT,LPL,LUM,MAP1B,MMP14,NCMAP,NDNF,PDK4,PIK3R1,S1PR5,SIRT2,SLITRK1,SPARC,TFPI
GO:0022008	neurogenesis	20	1519	0.0022	ENSP00000249396,ENSP00000262450,ENSP00000265131,ENSP00000282020,ENSP00000288135,ENSP00000296755,ENSP00000299162,ENSP00000308208,ENSP00000328472,ENSP00000332879,ENSP00000359866,ENSP00000363513,ENSP00000366288,ENSP00000369014,ENSP00000371958,ENSP00000381768,ENSP00000401907,ENSP00000402584,ENSP00000428056,ENSP00000482841	BMP5,BMPR1B,CD9,CDH23,CHD5,CRABP2,FLRT2,FOXN4,GRID2,KIT,MAP1B,MDGA1,MMP14,NCMAP,NDNF,PIK3R1,S1PR5,SIRT2,SLITRK1,TNC
GO:0048518	positive regulation of biological process	44	5459	0.0022	ENSP00000052754,ENSP00000228515,ENSP00000231061,ENSP00000249396,ENSP00000257915,ENSP00000261024,ENSP00000262094,ENSP00000262450,ENSP00000264538,ENSP00000265131,ENSP00000266718,ENSP00000282020,ENSP00000286628,ENSP00000288135,ENSP00000296474,ENSP00000296755,ENSP00000297625,ENSP00000299162,ENSP00000308208,ENSP00000309757,ENSP00000314193,ENSP00000320180,ENSP00000332879,ENSP00000341044,ENSP00000342137…	ACACB,AGTR1,BMP5,BMPR1B,CALCRL,CHD5,CRABP2,CRB2,CSRNP2,CYP1B1,DCN,DOCK8,EBF3,ENPP3,FAM161A,FLRT2,FOXN4,GHRHR,GRID2,IFT57,KCNMA1,KIAA1161,KIT,LPL,LUM,MAP1B,MMP14,MST1R,MUC4,NCCRP1,NCMAP,NDNF,PIK3R1,PRR16,RAB27B,SIRT2,SLC40A1,SLITRK1,SPARC,SYT12,TFCP2,TNC,UBAP2,WDR75
GO:0048522	positive regulation of cellular process	41	4898	0.0022	ENSP00000052754,ENSP00000228515,ENSP00000231061,ENSP00000249396,ENSP00000257915,ENSP00000261024,ENSP00000262094,ENSP00000262450,ENSP00000264538,ENSP00000265131,ENSP00000266718,ENSP00000282020,ENSP00000286628,ENSP00000288135,ENSP00000296474,ENSP00000296755,ENSP00000297625,ENSP00000299162,ENSP00000308208,ENSP00000309757,ENSP00000314193,ENSP00000320180,ENSP00000332879,ENSP00000341044,ENSP00000342137…	ACACB,AGTR1,BMP5,BMPR1B,CALCRL,CHD5,CRABP2,CRB2,CSRNP2,CYP1B1,DCN,DOCK8,EBF3,FAM161A,FLRT2,FOXN4,GHRHR,GRID2,IFT57,KCNMA1,KIAA1161,KIT,LPL,LUM,MAP1B,MMP14,MST1R,NCCRP1,NCMAP,NDNF,PIK3R1,PRR16,RAB27B,SIRT2,SLC40A1,SLITRK1,SPARC,SYT12,TFCP2,TNC,WDR75
GO:0048513	animal organ development	29	2926	0.0034	ENSP00000052754,ENSP00000231061,ENSP00000261024,ENSP00000262450,ENSP00000264538,ENSP00000265131,ENSP00000266718,ENSP00000282020,ENSP00000288135,ENSP00000297625,ENSP00000299162,ENSP00000308208,ENSP00000320180,ENSP00000332879,ENSP00000354238,ENSP00000358001,ENSP00000359866,ENSP00000362734,ENSP00000363068,ENSP00000371958,ENSP00000381768,ENSP00000386972,ENSP00000401907,ENSP00000402584,ENSP00000411816…	AGTR1,BMP5,BMPR1B,CALCRL,CD9,CDH23,CHD5,CRB2,CSGALNACT1,CYP1B1,DCN,ENPP1,FLRT2,FOXN4,GHRHR,GRID2,IFT57,KIAA1161,KIT,LUM,MDGA1,MMP14,PCDH15,PCGF2,PIK3R1,SLC40A1,SPARC,TACC2,TNC
GO:0006928	movement of cell or subcellular component	18	1355	0.0046	ENSP00000215885,ENSP00000245957,ENSP00000261622,ENSP00000264538,ENSP00000288135,ENSP00000296755,ENSP00000308208,ENSP00000332879,ENSP00000362734,ENSP00000367123,ENSP00000369014,ENSP00000394888,ENSP00000401907,ENSP00000402584,ENSP00000419422,ENSP00000428056,ENSP00000458355,ENSP00000478561	AGTR1,BMPR1B,CFAP61,CRB2,CYP1B1,DNAH2,DOCK8,FLRT2,IFT57,KIT,MAP1B,MDGA1,MMP14,NDNF,PIK3R1,PLA2G3,SLC3A2,SLC7A5
GO:0040011	locomotion	16	1144	0.0069	ENSP00000215885,ENSP00000261622,ENSP00000288135,ENSP00000296755,ENSP00000308208,ENSP00000332879,ENSP00000362734,ENSP00000367123,ENSP00000369014,ENSP00000394888,ENSP00000401907,ENSP00000402584,ENSP00000419422,ENSP00000428056,ENSP00000458355,ENSP00000478561	AGTR1,BMPR1B,CRB2,CYP1B1,DNAH2,DOCK8,FLRT2,KIT,MAP1B,MDGA1,MMP14,NDNF,PIK3R1,PLA2G3,SLC3A2,SLC7A5
GO:0048870	cell motility	14	914	0.0079	ENSP00000215885,ENSP00000261622,ENSP00000288135,ENSP00000296755,ENSP00000308208,ENSP00000362734,ENSP00000367123,ENSP00000369014,ENSP00000394888,ENSP00000402584,ENSP00000419422,ENSP00000428056,ENSP00000458355,ENSP00000478561	AGTR1,CRB2,CYP1B1,DNAH2,DOCK8,KIT,MAP1B,MDGA1,MMP14,NDNF,PIK3R1,PLA2G3,SLC3A2,SLC7A5
GO:2000026	regulation of multicellular organismal development	21	1876	0.0091	ENSP00000052754,ENSP00000231061,ENSP00000249396,ENSP00000282020,ENSP00000288135,ENSP00000296755,ENSP00000308208,ENSP00000328472,ENSP00000332879,ENSP00000341044,ENSP00000354238,ENSP00000359866,ENSP00000362734,ENSP00000363513,ENSP00000366288,ENSP00000369014,ENSP00000401907,ENSP00000419422,ENSP00000428056,ENSP00000478561,ENSP00000482841	ACACB,AGTR1,BMP5,BMPR1B,CRABP2,CRB2,CYP1B1,DCN,ENPP1,FLRT2,GRID2,KIT,MAP1B,MMP14,NCMAP,NDNF,PIK3R1,S1PR5,SIRT2,SLITRK1,SPARC
GO:0048646	anatomical structure formation involved in morphogenesis	13	831	0.0105	ENSP00000215885,ENSP00000261024,ENSP00000264538,ENSP00000282020,ENSP00000299162,ENSP00000308208,ENSP00000359866,ENSP00000362734,ENSP00000363513,ENSP00000369014,ENSP00000371958,ENSP00000386972,ENSP00000478561	BMP5,CALCRL,CD9,CRB2,CYP1B1,FOXN4,GRID2,IFT57,MMP14,NCMAP,NDNF,PLA2G3,SLC40A1
GO:0007155	cell adhesion	13	843	0.0116	ENSP00000253812,ENSP00000254528,ENSP00000265131,ENSP00000282020,ENSP00000288135,ENSP00000332879,ENSP00000359866,ENSP00000363068,ENSP00000371958,ENSP00000381768,ENSP00000417498,ENSP00000432586,ENSP00000478561	BMP5,CD9,CDH23,CYP1B1,EMILIN2,FAT3,FLRT2,GRID2,KIT,MUC4,PCDH15,PCDHGA3,TNC
GO:0009719	response to endogenous stimulus	17	1353	0.0116	ENSP00000005178,ENSP00000231061,ENSP00000233156,ENSP00000249396,ENSP00000265131,ENSP00000288135,ENSP00000308208,ENSP00000309757,ENSP00000320180,ENSP00000332879,ENSP00000354238,ENSP00000359866,ENSP00000371958,ENSP00000384183,ENSP00000401907,ENSP00000419422,ENSP00000428056	AGTR1,BMP5,BMPR1B,CD9,ENPP1,FLRT2,GATSL3,GHRHR,KIT,LPL,MMP14,PDK4,PIK3R1,SIRT2,SPARC,TFPI,TNC
GO:0019752	carboxylic acid metabolic process	13	854	0.0118	ENSP00000052754,ENSP00000215885,ENSP00000219599,ENSP00000261622,ENSP00000261835,ENSP00000309757,ENSP00000316476,ENSP00000341044,ENSP00000345774,ENSP00000365437,ENSP00000411816,ENSP00000478561,ENSP00000482841	ACACB,ALDH3A2,CRABP2,CRYM,CSGALNACT1,CYP1B1,CYP46A1,DCN,DEGS1,GAD2,LPL,PLA2G3,SLC7A5
GO:0065008	regulation of biological quality	31	3559	0.012	ENSP00000005178,ENSP00000052754,ENSP00000219599,ENSP00000233156,ENSP00000261024,ENSP00000282020,ENSP00000286628,ENSP00000288135,ENSP00000296755,ENSP00000309757,ENSP00000320180,ENSP00000321427,ENSP00000332879,ENSP00000341044,ENSP00000354238,ENSP00000358802,ENSP00000359866,ENSP00000363068,ENSP00000365437,ENSP00000366288,ENSP00000371958,ENSP00000377520,ENSP00000379256,ENSP00000381768,ENSP00000385118…	ACACB,AGTR1,BMP5,CD9,CDH23,CRABP2,CRYM,CYP1B1,DCN,DOCK8,ENPP1,FLRT2,GAD2,GHRHR,GRID2,KCNC4,KCNH5,KCNMA1,KIT,LPL,MAP1B,MUC4,NCALD,PCDH15,PDK4,PIK3R1,PRR16,SLC40A1,SLITRK1,SYT12,TFPI
GO:0050793	regulation of developmental process	24	2416	0.0125	ENSP00000052754,ENSP00000231061,ENSP00000249396,ENSP00000282020,ENSP00000288135,ENSP00000296755,ENSP00000308208,ENSP00000309757,ENSP00000320180,ENSP00000328472,ENSP00000332879,ENSP00000341044,ENSP00000354238,ENSP00000359866,ENSP00000362734,ENSP00000363513,ENSP00000366288,ENSP00000369014,ENSP00000401907,ENSP00000402257,ENSP00000419422,ENSP00000428056,ENSP00000478561,ENSP00000482841	ACACB,AGTR1,BMP5,BMPR1B,CRABP2,CRB2,CYP1B1,DCN,ENPP1,FLRT2,GHRHR,GRID2,KIT,LPL,MAP1B,MMP14,NCMAP,NDNF,PIK3R1,RUNX1T1,S1PR5,SIRT2,SLITRK1,SPARC
GO:0051179	localization	40	5233	0.0135	ENSP00000215885,ENSP00000219599,ENSP00000221399,ENSP00000231061,ENSP00000253812,ENSP00000261024,ENSP00000261622,ENSP00000262094,ENSP00000264538,ENSP00000282020,ENSP00000286628,ENSP00000288135,ENSP00000296755,ENSP00000308208,ENSP00000311291,ENSP00000311833,ENSP00000316476,ENSP00000320180,ENSP00000321427,ENSP00000341044,ENSP00000348752,ENSP00000354238,ENSP00000358802,ENSP00000362734,ENSP00000367123…	ACACB,AGTR1,CALCRL,CCDC68,CD9,CDH23,CRB2,CRYM,CYP1B1,DEGS1,DNAH2,DOCK8,ENPP1,ENPP3,GHRHR,GRID2,IFT57,KCNC4,KCNH5,KCNMA1,KIT,MAP1B,MDGA1,MMP14,NCALD,NDNF,ORAI2,PCDHGA3,PIK3R1,PLA2G3,RAB27B,RGPD2,SLC37A2,SLC3A2,SLC40A1,SLC7A5,SLCO2A1,SPARC,SYT12,TULP2
GO:0006811	ion transport	16	1292	0.0161	ENSP00000215885,ENSP00000261024,ENSP00000261622,ENSP00000282020,ENSP00000286628,ENSP00000311291,ENSP00000311833,ENSP00000321427,ENSP00000341044,ENSP00000348752,ENSP00000354238,ENSP00000358802,ENSP00000367123,ENSP00000379256,ENSP00000381768,ENSP00000386972	ACACB,CALCRL,CDH23,ENPP1,GRID2,KCNC4,KCNH5,KCNMA1,NCALD,ORAI2,PLA2G3,SLC37A2,SLC3A2,SLC40A1,SLC7A5,SLCO2A1
GO:0043567	regulation of insulin-like growth factor receptor signaling pathway	3	23	0.0161	ENSP00000297625,ENSP00000320180,ENSP00000359866	BMP5,GHRHR,KIAA1161
GO:0048699	generation of neurons	17	1422	0.0161	ENSP00000249396,ENSP00000262450,ENSP00000265131,ENSP00000282020,ENSP00000288135,ENSP00000296755,ENSP00000299162,ENSP00000328472,ENSP00000332879,ENSP00000359866,ENSP00000366288,ENSP00000369014,ENSP00000381768,ENSP00000401907,ENSP00000402584,ENSP00000428056,ENSP00000482841	BMP5,BMPR1B,CDH23,CHD5,CRABP2,FLRT2,FOXN4,GRID2,KIT,MAP1B,MDGA1,NDNF,PIK3R1,S1PR5,SIRT2,SLITRK1,TNC
GO:1901700	response to oxygen-containing compound	17	1427	0.0161	ENSP00000005178,ENSP00000052754,ENSP00000231061,ENSP00000233156,ENSP00000249396,ENSP00000265131,ENSP00000286628,ENSP00000309757,ENSP00000320180,ENSP00000354238,ENSP00000371958,ENSP00000384183,ENSP00000386972,ENSP00000419422,ENSP00000428056,ENSP00000478561,ENSP00000482063	AGTR1,CALCRL,CD9,CYP1B1,DCN,ENPP1,GATSL3,GHRHR,KCNMA1,LPL,PCGF2,PDK4,PIK3R1,SIRT2,SPARC,TFPI,TNC
GO:0010033	response to organic substance	26	2815	0.0166	ENSP00000005178,ENSP00000052754,ENSP00000231061,ENSP00000233156,ENSP00000249396,ENSP00000265131,ENSP00000266718,ENSP00000286628,ENSP00000288135,ENSP00000296474,ENSP00000308208,ENSP00000309757,ENSP00000320180,ENSP00000332879,ENSP00000341044,ENSP00000354238,ENSP00000359866,ENSP00000367123,ENSP00000371958,ENSP00000384183,ENSP00000386972,ENSP00000394888,ENSP00000401907,ENSP00000419422,ENSP00000428056…	ACACB,AGTR1,BMP5,BMPR1B,CALCRL,CD9,CYP1B1,DCN,DOCK8,ENPP1,FLRT2,GATSL3,GHRHR,KCNMA1,KIT,LPL,LUM,MMP14,MST1R,PDK4,PIK3R1,SIRT2,SLC3A2,SPARC,TFPI,TNC
GO:0016477	cell migration	12	812	0.0214	ENSP00000261622,ENSP00000288135,ENSP00000296755,ENSP00000308208,ENSP00000362734,ENSP00000367123,ENSP00000369014,ENSP00000394888,ENSP00000402584,ENSP00000419422,ENSP00000428056,ENSP00000478561	AGTR1,CRB2,CYP1B1,DOCK8,KIT,MAP1B,MDGA1,MMP14,NDNF,PIK3R1,SLC3A2,SLC7A5
GO:0032787	monocarboxylic acid metabolic process	9	477	0.0222	ENSP00000052754,ENSP00000215885,ENSP00000261835,ENSP00000309757,ENSP00000316476,ENSP00000341044,ENSP00000345774,ENSP00000478561,ENSP00000482841	ACACB,ALDH3A2,CRABP2,CYP1B1,CYP46A1,DCN,DEGS1,LPL,PLA2G3
GO:0048468	cell development	17	1493	0.0237	ENSP00000215885,ENSP00000249396,ENSP00000262450,ENSP00000265131,ENSP00000288135,ENSP00000296755,ENSP00000297625,ENSP00000320180,ENSP00000332879,ENSP00000359866,ENSP00000363513,ENSP00000366288,ENSP00000371958,ENSP00000381768,ENSP00000401907,ENSP00000415968,ENSP00000428056	BMP5,BMPR1B,CD9,CDH23,CHD5,FLRT2,GHRHR,KIAA1161,KIT,MAP1B,NCMAP,PIK3R1,PLA2G3,SIRT2,SLITRK1,STRBP,TNC
GO:0051962	positive regulation of nervous system development	9	488	0.0248	ENSP00000282020,ENSP00000288135,ENSP00000296755,ENSP00000332879,ENSP00000359866,ENSP00000363513,ENSP00000366288,ENSP00000369014,ENSP00000482841	BMP5,CRABP2,FLRT2,GRID2,KIT,MAP1B,NCMAP,NDNF,SLITRK1
GO:0050953	sensory perception of light stimulus	6	214	0.0287	ENSP00000221399,ENSP00000266718,ENSP00000363068,ENSP00000381768,ENSP00000385158,ENSP00000478561	CDH23,CYP1B1,FAM161A,LUM,PCDH15,TULP2
GO:0019800	peptide cross-linking via chondroitin 4-sulfate glycosaminoglycan	2	6	0.0317	ENSP00000052754,ENSP00000369014	DCN,NDNF
GO:0009887	animal organ morphogenesis	12	865	0.0322	ENSP00000052754,ENSP00000261024,ENSP00000264538,ENSP00000265131,ENSP00000299162,ENSP00000308208,ENSP00000332879,ENSP00000359866,ENSP00000362734,ENSP00000401907,ENSP00000411816,ENSP00000482063	BMP5,BMPR1B,CRB2,CSGALNACT1,DCN,FLRT2,FOXN4,IFT57,MMP14,PCGF2,SLC40A1,TNC
GO:0045595	regulation of cell differentiation	18	1695	0.0322	ENSP00000249396,ENSP00000282020,ENSP00000288135,ENSP00000296755,ENSP00000308208,ENSP00000309757,ENSP00000328472,ENSP00000332879,ENSP00000354238,ENSP00000359866,ENSP00000362734,ENSP00000366288,ENSP00000369014,ENSP00000401907,ENSP00000402257,ENSP00000419422,ENSP00000428056,ENSP00000482841	AGTR1,BMP5,BMPR1B,CRABP2,CRB2,ENPP1,FLRT2,GRID2,KIT,LPL,MAP1B,MMP14,NDNF,PIK3R1,RUNX1T1,S1PR5,SIRT2,SLITRK1
GO:0006029	proteoglycan metabolic process	4	82	0.0333	ENSP00000052754,ENSP00000369014,ENSP00000401907,ENSP00000411816	BMPR1B,CSGALNACT1,DCN,NDNF
GO:0098609	cell-cell adhesion	8	416	0.035	ENSP00000253812,ENSP00000282020,ENSP00000288135,ENSP00000359866,ENSP00000363068,ENSP00000381768,ENSP00000432586,ENSP00000478561	BMP5,CDH23,CYP1B1,FAT3,GRID2,KIT,PCDH15,PCDHGA3
GO:0050957	equilibrioception	2	7	0.0363	ENSP00000363068,ENSP00000381768	CDH23,PCDH15
GO:1901701	cellular response to oxygen-containing compound	12	896	0.0392	ENSP00000005178,ENSP00000233156,ENSP00000249396,ENSP00000265131,ENSP00000320180,ENSP00000354238,ENSP00000384183,ENSP00000386972,ENSP00000419422,ENSP00000428056,ENSP00000478561,ENSP00000482063	AGTR1,CALCRL,CYP1B1,ENPP1,GATSL3,GHRHR,PCGF2,PDK4,PIK3R1,SIRT2,TFPI,TNC
GO:0045597	positive regulation of cell differentiation	12	908	0.043	ENSP00000249396,ENSP00000288135,ENSP00000296755,ENSP00000308208,ENSP00000309757,ENSP00000359866,ENSP00000362734,ENSP00000366288,ENSP00000369014,ENSP00000401907,ENSP00000419422,ENSP00000482841	AGTR1,BMP5,BMPR1B,CRABP2,CRB2,KIT,LPL,MAP1B,MMP14,NDNF,SIRT2,SLITRK1
GO:0030204	chondroitin sulfate metabolic process	3	41	0.0487	ENSP00000052754,ENSP00000369014,ENSP00000411816	CSGALNACT1,DCN,NDNF
GO:0044281	small molecule metabolic process	18	1779	0.0487	ENSP00000005178,ENSP00000052754,ENSP00000215885,ENSP00000219599,ENSP00000261622,ENSP00000261835,ENSP00000266718,ENSP00000309757,ENSP00000316476,ENSP00000341044,ENSP00000345774,ENSP00000354238,ENSP00000365437,ENSP00000369014,ENSP00000406261,ENSP00000411816,ENSP00000478561,ENSP00000482841	ACACB,ALDH3A2,CRABP2,CRYM,CSGALNACT1,CYP1B1,CYP46A1,DCN,DEGS1,ENPP1,ENPP3,GAD2,LPL,LUM,NDNF,PDK4,PLA2G3,SLC7A5
GO:0060348	bone development	5	166	0.0497	ENSP00000231061,ENSP00000288135,ENSP00000308208,ENSP00000401907,ENSP00000411816	BMPR1B,CSGALNACT1,KIT,MMP14,SPARC
