## Supplementary data 4_SLFN5 binding sites for "Schlafen family member 5 (SLFN5) regulates LAT1-mediated mTOR activation in castration-resistant prostate cancer"

### Sheet: fimo
motif_id	motif_alt_id	sequence_name	start	stop	strand	score	p-value	q-value (FDR)	matched_sequence
2	ATAAAAACTACA	ATF4	161	172	-	11.2727	4.31e-05	0.429	TTAAAGACTACA
2	ATAAAAACTACA	ATF4	776	787	-	10.9939	6.56e-05	0.435	AAAAAAAATACA
3	TTGTTTTTCCTT	ATF4	974	985	-	11.2727	5.4e-05	0.214	TTCTTTCTCCTT
3	TTGTTTTTCCTT	ATF4	981	992	-	11.2727	5.4e-05	0.214	ATGTTTTTTCTT
2	ATAAAAACTACA	NDNF	1248	1259	+	11.2727	4.31e-05	0.429	ATGATAACTACA
3	TTGTTTTTCCTT	NDNF	555	566	+	11.5515	2.91e-05	0.214	TTGGATTTCCTT
7	CTTCTATTTTCA	NDNF	916	927	+	11.5515	2.91e-05	0.537	CTTCTTTATTCA
10	AACAAAGAAGCC	NDNF	794	805	+	11.8303	3.43e-05	0.336	AAGGAAGAAGCC
5	GCTTTGCATAAA	SLC3A2	1054	1065	+	22.2788	8.34e-08	0.00166	GCTTTGCATAAA
7	CTTCTATTTTCA	SLC3A2	1699	1710	-	11.2727	5.4e-05	0.537	CTTTTATTTTCT
9	GGGGTAAGTC	SLC3A2	152	161	+	14.0848	8.63e-06	0.167	GGGGTAAGGC
10	AACAAAGAAGCC	SLC3A2	1649	1660	+	11.8303	3.43e-05	0.336	AACACAGAAGGC
10	AACAAAGAAGCC	SLC3A2	1746	1757	+	6.88485	8.66e-05	0.339	GACCACGAAGCC
1	TCCCCTCAAA	SLC7A5	1497	1506	+	8.58182	9.2e-05	0.904	TCCCCTCAGG
3	TTGTTTTTCCTT	SLC7A5	1172	1183	-	11.5515	2.91e-05	0.214	TTGTTATTCCTA
9	GGGGTAAGTC	SLC7A5	199	208	+	8.86061	5.53e-05	0.268	GGGGTATGAC
9	GGGGTAAGTC	SLC7A5	1770	1779	+	8.86061	5.53e-05	0.268	GGGGGAGGTC
10	AACAAAGAAGCC	SLC7A5	1148	1159	+	6.88485	8.66e-05	0.339	AGCTAAGATGCC
10	AACAAAGAAGCC	SLC7A5	1199	1210	+	6.88485	8.66e-05	0.339	CACACTGAAGCC
1	TCCCCTCAAA	STRBP	1783	1792	+	8.58182	9.2e-05	0.904	TCCCCTCTGA
3	TTGTTTTTCCTT	STRBP	163	174	+	11.2727	5.4e-05	0.214	TTTCTTTTCCTT
4	CGCAATCGTA	STRBP	1186	1195	+	13.5273	2.85e-05	0.568	GGCAATCGTA
9	GGGGTAAGTC	STRBP	586	595	-	13.8061	2.4e-05	0.233	GGGGTAAGTA
# FIMO (Find Individual Motif Occurrences): Version 5.1.1 compiled on Feb 1 2020 at 23:13:12
# The format of this file is described at http://meme-suite.org//doc/fimo-output-format.html.
# fimo --oc . --verbosity 1 --thresh 1.0E-4 motifs.meme query_genes_2kb_upstream.fa
