## Supplementary material for "Schlafen family member 5 (SLFN5) regulates LAT1-mediated mTOR activation in castration-resistant prostate cancer": Table 1_Significantly downreg genes

### Sheet: Sheet1
Gene Name	Description	In vivo				In vitro
		FC KO1/CTL	adj. p-value	FC KO2/CTL	adj. p-value	FC KO1/CTL	adj. p-value	FC KO11/CTL	adj. p-value
NDNF	neuron derived neurotrophic factor [Source:HGNC Symbol;Acc:HGNC:26256]	-74.5781	3.13398e-59	-161.281	1.7494e-79	-375.497	4.31356e-203	-444.491	3.33082e-196
TFPI	tissue factor pathway inhibitor [Source:HGNC Symbol;Acc:HGNC:11760]	-19.5526	6.19147e-40	-4.64382	4.79914e-10	-168.903	2.99784e-98	-315.13	1.20564e-24
KCNH5	potassium voltage-gated channel subfamily H member 5 [Source:HGNC Symbol;Acc:HGNC:6254]	-57.7291	1.03247e-46	-131.017	1.64269e-31	-69.8793	1.2191e-134	-224.953	1.62023e-83
SLC40A1	solute carrier family 40 member 1 [Source:HGNC Symbol;Acc:HGNC:10909]	-19.9005	1.47757e-40	-12.0208	1.93184e-27	-58.1427	4.88674e-193	-91.7175	2.21193e-228
NCMAP	non-compact myelin associated protein [Source:HGNC Symbol;Acc:HGNC:29332]	-46.4657	8.36334e-50	-66.9673	9.05853e-60	-79.7554	7.68906e-161	-90.3863	2.73502e-156
LUM	lumican [Source:HGNC Symbol;Acc:HGNC:6724]	-5.64754	1.18137e-08	-5.18034	1.19345e-07	-323.185	2.00411e-172	-52.5058	2.73502e-156
CCDC68	coiled-coil domain containing 68 [Source:HGNC Symbol;Acc:HGNC:24350]	-7.15365	9.47249e-15	-4.15825	2.49224e-07	-12.9596	6.33374e-34	-34.7054	7.8809e-63
CFAP61	cilia and flagella associated protein 61 [Source:HGNC Symbol;Acc:HGNC:15872]	-10.3722	1.39539e-12	-11.696	3.54268e-14	-10.6493	3.12472e-37	-17.8862	9.87371e-43
MIR600HG	MIR600 host gene [Source:HGNC Symbol;Acc:HGNC:23642]	-6.5985	3.5579e-12	-9.13772	6.7263e-17	-10.5136	5.65693e-105	-14.857	6.08694e-135
PCDH15	protocadherin related 15 [Source:HGNC Symbol;Acc:HGNC:14674]	-5.7029	0.000155869	-5.27746	0.00220623	-9.55738	2.21917e-08	-13.3815	1.61365e-06
DCN	decorin [Source:HGNC Symbol;Acc:HGNC:2705]	-11.1441	1.04248e-17	-8.38263	2.34815e-13	-8.72552	9.70259e-27	-12.4927	7.56547e-30
FOXN4	forkhead box N4 [Source:HGNC Symbol;Acc:HGNC:21399]	-5.61315	6.43292e-06	-7.66165	2.27594e-08	-3.35061	5.58348e-06	-12.4459	1.89451e-13
ORAI2	ORAI calcium release-activated calcium modulator 2 [Source:HGNC Symbol;Acc:HGNC:21667]	-6.31583	3.05266e-19	-5.31852	1.46269e-15	-10.4294	4.00388e-167	-11.4865	4.63257e-180
NCCRP1	non-specific cytotoxic cell receptor protein 1 homolog (zebrafish) [Source:HGNC Symbol;Acc:HGNC:33739]	-6.86656	1.32134e-05	-5.16655	0.000142581	-14.9969	2.06669e-13	-10.1861	2.33246e-12
BMPR1B	bone morphogenetic protein receptor type 1B [Source:HGNC Symbol;Acc:HGNC:1077]	-4.62356	6.03263e-10	-3.97466	6.11749e-08	-3.8684	1.21299e-12	-8.55952	1.28212e-30
STRBP	spermatid perinuclear RNA binding protein [Source:HGNC Symbol;Acc:HGNC:16462]	-5.15893	3.84349e-15	-5.33716	1.27573e-15	-6.07483	6.04817e-52	-8.38615	2.95613e-72
ACACB	acetyl-CoA carboxylase beta [Source:HGNC Symbol;Acc:HGNC:85]	-5.91949	1.00444e-17	-5.44615	6.16315e-16	-6.28105	9.24241e-45	-6.89029	1.92142e-49
SLC7A5	solute carrier family 7 member 5 [Source:HGNC Symbol;Acc:HGNC:11063]	-6.70841	7.31237e-18	-7.41572	1.25877e-19	-9.15767	2.05368e-54	-6.49413	5.65084e-39
FLRT2	fibronectin leucine rich transmembrane protein 2 [Source:HGNC Symbol;Acc:HGNC:3761]	-3.90536	8.4838e-08	-10.0178	4.46891e-23	-4.92569	3.0939e-33	-6.26239	4.50363e-44
UBAP2	ubiquitin associated protein 2 [Source:HGNC Symbol;Acc:HGNC:14185]	-3.69375	3.6713e-13	-3.02065	4.33648e-09	-4.37828	5.317e-42	-5.04998	7.66085e-51
SLC3A2	solute carrier family 3 member 2 [Source:HGNC Symbol;Acc:HGNC:11026]	-3.00551	8.64375e-06	-3.21452	1.94935e-06	-5.2055	1.78393e-22	-3.34222	2.90689e-12
CRNKL1	crooked neck pre-mRNA splicing factor 1 [Source:HGNC Symbol;Acc:HGNC:15762]	-3.72807	6.297e-15	-3.72211	9.81056e-15	-3.56173	2.79875e-30	-3.32226	2.83025e-27
